# A Hierarchical Approach Using Marginal Summary Statistics for Multiple Intermediates in a Mendelian Randomization or Transcriptome Analysis

**DOI:** 10.1101/2020.02.03.924241

**Authors:** Lai Jiang, Shujing Xu, Nicholas Mancuso, Paul J. Newcombe, David V. Conti

## Abstract

**Background:** Previous research has demonstrated the usefulness of hierarchical modeling for incorporating a flexible array of prior information in genetic association studies. When this prior information consists of effect estimates from association analyses of single nucleotide polymorphisms (SNP)-intermediate or SNP-gene expression, a hierarchical model is equivalent to a two-stage instrumental or transcriptome-wide association study (TWAS) analysis, respectively.

**Methods:** We propose to extend our previous approach for the joint analysis of marginal summary statistics (JAM) to incorporate prior information via a hierarchical model (*hJAM*). In this framework, the use of appropriate effect estimates as prior information yields an analysis similar to Mendelian Randomization (MR) and TWAS approaches such as FUSION and S-PrediXcan. However, *hJAM* is applicable to multiple correlated SNPs and multiple correlated intermediates to yield conditional estimates of effect for the intermediate on the outcome, thus providing advantages over alternative approaches.

**Results:** We investigate the performance of *hJAM* in comparison to existing MR approaches (inverse-variance weighted MR and multivariate MR) and existing TWAS approaches (S-PrediXcan) for effect estimation, type-I error and empirical power. We apply *hJAM* to two examples: estimating the conditional effects of body mass index and type 2 diabetes on myocardial infarction and estimating the effects of the expressions of gene *NUCKS1* and *PM20D1* on the risk of prostate cancer.

**Conclusions:** Across numerous causal simulation scenarios, we demonstrate that *hJAM* is unbiased, maintains correct type-I error and has increased power.

**Key Messages:**

- Mendelian randomization and transcriptome-wide association studies (TWAS) can be viewed as similar approaches via a hierarchical model.
- The hierarchal joint analysis of marginal summary statistics (*hJAM*) is a multivariate Mendelian randomization approach which offers a simple way to address the pleiotropy bias that is introduced by genetic variants associated with multiple risk factors or expressions of genes.
- *hJAM* incorporates the linkage disequilibrium structure of the single nucleotide polymorphism (SNPs) in a reference population to account for the correlation between SNPs.
- In addition to Mendelian randomization and TWAS, *hJAM* offers flexibility to incorporate functional or genomic annotation or information from metabolomic studies.
