## Supplementary Table for "A Hierarchical Approach Using Marginal Summary Statistics for Multiple Intermediates in a Mendelian Randomization or Transcriptome Analysis"

### Sheet: Supp Table 1 independent X
Supplementary Table 1 The estimate and its standard error of simulation scenario A: independent X’s.
Group		S-PrediXcan		IVW MR (no Corr)		IVW MR		MVIVW MR (no Corr)		MVIVW MR		hJAM
		Estimate	s.e.	Estimate	s.e.	Estimate	s.e.	Estimate	s.e.	Estimate	s.e.	Estimate	s.e.
Independent SNPs
1		-0.0003	0.0178	-0.0002	0.0207	-0.0003	0.0206	-0.0002	0.0209	-0.0003	0.0208	-0.0003	0.0186
		0.0007	0.0188	0.0007	0.0213	0.0008	0.0212	0.0007	0.0214	0.0007	0.0214	0.0007	0.0191
2		0.0014	0.0193	0.0017	0.0452	0.0016	0.0452	0.0017	0.0225	0.0017	0.0224	0.0017	0.0206
		0.0904	0.0197	0.0953	0.0226	0.0954	0.0226	0.0957	0.0229	0.0958	0.0228	0.0959	0.021
3		0.0898	0.0179	0.0955	0.0211	0.0955	0.021	0.096	0.0212	0.0959	0.0211	0.0959	0.0195
		0.0005	0.019	0.0004	0.049	0.0005	0.049	0.0001	0.0233	0	0.0233	0.0001	0.0215
4		0.0911	0.0189	0.0963	0.045	0.0963	0.045	0.0966	0.0227	0.0966	0.0227	0.0966	0.0214
		0.0914	0.019	0.096	0.0468	0.0965	0.0468	0.0965	0.0229	0.0965	0.0229	0.0965	0.0216
Correlated SNPs
1		0.0002	0.0194	0.0007	0.0199	0.0003	0.0216	0.0007	0.02	0.0003	0.0218	0.0002	0.0201
		0.0013	0.0192	0.0016	0.0201	0.0013	0.022	0.0017	0.0201	0.0013	0.0222	0.0013	0.0204
2		-0.0006	0.0188	-0.0011	0.0432	-0.0007	0.0424	0.0009	0.021	0.001	0.0233	0.0011	0.022
		0.0886	0.0203	0.0954	0.0211	0.0951	0.0232	0.0959	0.0211	0.0956	0.0235	0.0957	0.0219
3		0.089	0.0183	0.0959	0.0191	0.0955	0.0211	0.0965	0.0191	0.096	0.0213	0.096	0.0199
		-0.0001	0.0204	-0.0004	0.0463	-0.0004	0.0452	-0.0008	0.0211	-0.0006	0.0236	-0.0005	0.022
4		0.09	0.0199	0.0966	0.0428	0.0964	0.0421	0.0959	0.0214	0.096	0.0236	0.096	0.0224
		0.0892	0.02	0.0954	0.0443	0.0952	0.0434	0.0958	0.021	0.0953	0.0235	0.0952	0.0226
Abbreviation: s.e., standard error.

### Sheet: Supp Table 2 correlated X
Supplementary Table 2 The estimate and its standard error of simulation scenario B: correlated X’s.
Group		S-PrediXcan		IVW MR (no Corr)		IVW MR		MVIVW MR (no Corr)		MVIVW MR		hJAM
		Estimate	s.e.	Estimate	s.e.	Estimate	s.e.	Estimate	s.e.	Estimate	s.e.	Estimate	s.e.
Independent SNPs
1		0.0002	0.0094	0.0003	0.0106	0.0002	0.0106	0.0003	0.0117	0.0003	0.0116	0.0003	0.0107
		-0.0002	0.0094	-0.0001	0.0108	-0.0002	0.0108	-0.0003	0.0119	-0.0003	0.0118	-0.0003	0.0109
2		0.0169	0.0094	0.0187	0.0283	0.0186	0.0283	-0.0002	0.0127	-0.0001	0.0126	-0.0001	0.0122
		0.0876	0.0095	0.0963	0.0114	0.0962	0.0113	0.0964	0.0125	0.0964	0.0125	0.0963	0.0121
3		0.0879	0.0094	0.0967	0.0112	0.0966	0.0112	0.0968	0.0124	0.0967	0.0123	0.0967	0.0118
		0.0186	0.0097	0.0208	0.0286	0.0206	0.0285	0.0004	0.0127	0.0004	0.0127	0.0003	0.0122
4		0.1073	0.0096	0.1184	0.029	0.1182	0.029	0.0975	0.0142	0.0975	0.0142	0.0974	0.014
		0.1074	0.0096	0.1182	0.0292	0.1183	0.0292	0.0969	0.0142	0.0969	0.0142	0.0969	0.0141
Correlated SNPs
1		-0.0002	0.0094	-0.0005	0.0096	-0.0003	0.011	-0.0004	0.0111	-0.0003	0.0123	-0.0002	0.0116
		-0.0001	0.0112	0	0.0096	-0.0001	0.011	-0.0003	0.0111	-0.0002	0.0123	-0.0002	0.0116
2		0.0161	0.0108	0.0243	0.025	0.0184	0.0257	0.0005	0.0118	0.0002	0.0133	0.0001	0.0129
		0.0859	0.0096	0.0969	0.01	0.0963	0.0115	0.0966	0.0115	0.096	0.0128	0.096	0.0125
3		0.0854	0.0096	0.0966	0.0098	0.0959	0.0115	0.0966	0.0114	0.096	0.0128	0.096	0.0125
		0.0168	0.0099	0.0239	0.0253	0.0189	0.0255	0.0008	0.0117	0.0008	0.0131	0.0008	0.0127
4		0.1042	0.01	0.1228	0.025	0.1172	0.0261	0.098	0.0127	0.0971	0.0144	0.0971	0.0143
		0.1035	0.0103	0.1233	0.0256	0.1168	0.0259	0.0968	0.0128	0.0965	0.0143	0.0964	0.0142
Abbreviation: s.e., standard error.

### Sheet: Supp Table 3 X1 causes X2
Supplementary Table 3 The estimate and its standard error of simulation scenario C: X1 causes X2.
Group		S-PrediXcan		IVW MR (no Corr)		IVW MR		MVIVW MR (no Corr)		MVIVW MR		hJAM
		Estimate	s.e.	Estimate	s.e.	Estimate	s.e.	Estimate	s.e.	Estimate	s.e.	Estimate	s.e.
Independent SNPs
1		0.0003	0.0177	0.0004	0.0208	0.0005	0.0207	-0.0008	0.0315	-0.0008	0.0313	-0.0009	0.0282
		0	0.0132	-0.0001	0.0147	0	0.0147	0.0002	0.022	0.0004	0.022	0.0004	0.0197
2		0.0268	0.0193	0.0281	0.0469	0.0281	0.0467	-0.0027	0.0354	-0.0028	0.0353	-0.0028	0.0335
		0.0913	0.0136	0.0963	0.0159	0.0961	0.0159	0.0965	0.0239	0.0964	0.0239	0.0965	0.0225
3		0.0903	0.0187	0.0955	0.0214	0.0954	0.0213	0.0951	0.0316	0.095	0.0315	0.0951	0.029
		0.0092	0.0166	0.0096	0.0261	0.0097	0.0262	-0.0003	0.023	-0.0002	0.0229	-0.0002	0.0212
4		0.1206	0.0188	0.1272	0.0459	0.1274	0.0458	0.0931	0.0419	0.0933	0.042	0.0931	0.0405
		0.0985	0.0133	0.1042	0.0262	0.1044	0.0261	0.0956	0.0278	0.0955	0.0278	0.0957	0.0266
Correlated SNPs
1		0.0001	0.0196	0.0009	0.0199	0	0.0216	0.0003	0.0296	-0.001	0.0324	-0.0011	0.0295
		0.0002	0.0149	0.0002	0.0135	0.0001	0.0151	-0.0001	0.0204	0.0001	0.0227	0.0001	0.0206
2		0.0278	0.0202	0.0298	0.0451	0.0298	0.0439	-0.0002	0.0322	-0.0008	0.0356	-0.0008	0.034
		0.09	0.0137	0.0966	0.0142	0.0962	0.016	0.096	0.0211	0.0957	0.0237	0.0957	0.0224
3		0.0894	0.0197	0.0954	0.0204	0.0952	0.0224	0.0976	0.0303	0.0968	0.0332	0.0969	0.0306
		0.0092	0.014	0.0095	0.0231	0.0096	0.0242	-0.0011	0.0213	-0.0014	0.0235	-0.0013	0.0218
4		0.1187	0.0194	0.1276	0.0432	0.1264	0.0424	0.0959	0.0352	0.0948	0.0386	0.0949	0.0372
		0.0973	0.0131	0.1041	0.0231	0.1039	0.0243	0.0949	0.0235	0.0942	0.0263	0.0941	0.0254
Abbreviation: s.e., standard error.

### Sheet: Supp Table 4 causal and corr
Supplementary Table 4 The estimate and its standard error of simulation scenario D: X1 causes X2 and X1 and X2 are correlated.
Group		S-PrediXcan		IVW MR (no Corr)		IVW MR		MVIVW MR (no Corr)		MVIVW MR		hJAM
		Estimate	s.e.	Estimate	s.e.	Estimate	s.e.	Estimate	s.e.	Estimate	s.e.	Estimate	s.e.
Independent SNPs
1		-0.0002	0.0098	-0.0002	0.0108	-0.0003	0.0107	0.0002	0.0167	0.0001	0.0166	0	0.0153
		0	0.0078	-0.0001	0.0082	0	0.0081	-0.0002	0.0118	-0.0002	0.0118	-0.0002	0.0109
2		0.0395	0.0089	0.0434	0.0292	0.0434	0.0292	-0.0006	0.0207	-0.0006	0.0207	-0.0006	0.0204
		0.0889	0.0073	0.0969	0.0092	0.0969	0.0092	0.0967	0.014	0.0966	0.014	0.0966	0.0138
3		0.0888	0.0094	0.097	0.0113	0.0969	0.0112	0.097	0.0178	0.0971	0.0178	0.0971	0.017
		0.0137	0.0073	0.0149	0.0183	0.0149	0.0183	0.0004	0.0128	0.0004	0.0127	0.0004	0.0122
4		0.1254	0.0097	0.138	0.03	0.1378	0.03	0.0953	0.0233	0.0955	0.0232	0.0954	0.0231
		0.0982	0.0073	0.1081	0.0195	0.108	0.0194	0.0977	0.0157	0.0975	0.0156	0.0974	0.0155
Correlated SNPs
1		-0.0004	0.0096	-0.0006	0.0096	-0.0005	0.0111	-0.0004	0.0157	-0.0003	0.0173	-0.0003	0.0161
		-0.0004	0.0074	-0.0005	0.0072	-0.0004	0.0083	-0.0004	0.011	-0.0002	0.0122	-0.0002	0.0113
2		0.0387	0.0098	0.0475	0.0249	0.0428	0.026	-0.001	0.0185	-0.001	0.0207	-0.001	0.0204
		0.0867	0.0075	0.0968	0.008	0.0963	0.0093	0.0968	0.0128	0.0961	0.0141	0.0961	0.0139
3		0.0861	0.0096	0.0965	0.0097	0.096	0.0114	0.0965	0.0164	0.0958	0.0183	0.0957	0.0177
		0.0132	0.0073	0.017	0.0157	0.015	0.0163	-0.0002	0.0117	0	0.013	0	0.0126
4		0.1217	0.0092	0.1423	0.026	0.1367	0.0271	0.0958	0.0208	0.0951	0.0231	0.095	0.023
		0.0956	0.0075	0.109	0.0165	0.1074	0.0172	0.0974	0.0138	0.0968	0.0154	0.0968	0.0153
Abbreviation: s.e., standard error.

### Sheet: Suppl Table 5 Overlapped SNPs
Supplementary Table 5 Four correlated pairs of SNPs in the instrument sets of BMI and type 2 diabetes.
CHR	BMI	T2D
2	rs13021737	rs2867125	0.91
18	rs6567160	rs12970134	0.74
5	rs2112347	rs2307111	-0.72
16	rs1558902	rs7185735	0.65
Notes: a. The correlation coefficient was calculated from the 1000 Genome data.
Abbreviation: CHR, chromosome; BMI, body mass index; T2D, type 2 diabetes.
